# Over half of the phylogenetic diversity accumulated on the African plant tree of life may be eroded under current biodiversity crisis even though threatened species are not evolutionarily unique

**DOI:** 10.1101/2025.02.12.637779

**Authors:** Makuete A.P. Tiawoun, Bopaki Phogole, Bahati Samuel Kandolo, Kowiyou Yessoufou

## Abstract

Although Africa contributes tremendously to global biodiversity, we have a poor understanding of how the African tree of life might be pruned owing to the ongoing biodiversity crisis. Here, we investigated this question integrating statistics and phylogenetics of ∼24000 African vascular plants. We found that 54% of African plant families are hot nodes of threatened species, thus heightening the risk of losing entire clades. We also found that, if all threatened species go extinction, 59% of the evolutionary history of the African plant tree of life would be eroded, and this loss is more than expected at random, although threatened species are not evolutionarily unique. Unfortunately, ∼72% of threatened species and ∼79% of the top-1000-EDGE species are not found in any form of protected areas. Overall, our analysis reveals the extent of biodiversity crisis in Africa and the need for steadfast commitments to i) increased data collection efforts particularly in central African regions and ii) implementation of existing policy for an accelerated recovery.
