## Supplementary material for "Over half of the phylogenetic diversity accumulated on the African plant tree of life may be eroded under current biodiversity crisis even though threatened species are not evolutionarily unique": Table S1_geoclimate data for DD species.xlsx

### Sheet: Sheet1
species	tot_occ	uni_occ	mean_lat	mean_lon	lat_range	lon_range	lat_hemisphere	eoo	aoo	bio_1	bio_4	bio_11	bio_12	bio_15	bio_17	range_bio_1	range_bio_4	range_bio_11	range_bio_12	range_bio_15	range_bio_17
Aloe_comosa	1.5563	1.27875	0.358744	0.107372	0.313202	0.281427	0	3.55966	1.78533	1.77009	31.3461	1.11428	2.36922	1.76472	1.39794	0.188956	4.63159	0.507249	1.73078	1.16228	0.986772
Aloe_khamiesensis	1.83885	1.54407	0.3332	0.100294	0.439871	0.318063	0	4.2207	1.96848	1.76697	27.7921	1.12041	2.25285	1.56647	1.38021	0.285397	7.47479	0.604552	2.0607	1.47181	1.27875
Alpinia_zerumbet	1.68124	1.43136	0.312089	0.163522	1.31331	1.48558	0	6.77011	2.00432	1.88896	17.9392	1.23351	2.99476	1.77784	2.02938	0.669928	11.7949	0.937284	2.99136	1.78268	2.19948
Bauhinia_monandra	1.27875	1.27875	0.0393444	0.13815	1.41009	1.66435	0	6.83063	1.72428	2.52421	8.54694	1.37941	3.12483	1.84839	1.68124	0.471271	7.41789	0.671915	3.0235	1.87587	2.27898
Brassica_oleracea	1.20412	1.20412	0.186767	-0.0257222	1.83229	1.64286	1	7.19307	1.78533	1.68754	17.4854	1.1479	2.79865	1.78437	1.54407	0.481195	29.4863	1.05978	2.77685	1.65247	2.20085
Camellia_sinensis	1.53148	1.51851	0.138133	0.226411	1.34974	1.50581	0	7.23901	1.86332	1.91501	17.5768	1.22315	3.25888	1.85821	2.25285	0.859965	15.1234	1.08856	2.96246	1.65144	2.29092
Carica_papaya	2.57749	2.50515	0.0377889	0.118533	1.62865	1.75617	0	7.52416	2.99695	2.34515	11.494	1.35125	3.04454	1.84647	1.74819	1.01599	21.376	1.10924	3.25382	1.89231	2.49136
Echium_candicans	2.67669	2.60746	0.244122	-0.0618667	1.83239	1.57122	1	6.3125	2.62839	1.46407	17.4854	1.10784	2.86213	1.78437	1.54407	0.284217	4.88403	0.416741	2.45637	1.64319	1.6721
Etlingera_elatior	1.34242	1.34242	0.0647778	0.2434	1.34803	1.69976	0	6.80873	1.83885	2.53302	4.73269	1.39058	3.36474	1.64704	2.37658	0.594876	11.3173	0.927293	3.26245	1.61407	2.47712
Gossypium_herbaceum	1.86923	1.64345	0.266456	0.164189	0.907158	0.85921	0	5.62302	2.20683	2.13032	22.9405	1.25621	2.79518	1.91934	1.36173	0.584136	13.3211	0.848788	2.62469	1.62238	1.8169
Hedychium_coronarium	1.85126	1.66276	0.280944	0.206817	1.33933	1.60309	0	7.00247	2.16137	1.91501	18.5874	1.21608	2.98856	1.7457	2.02531	0.645319	8.32129	0.955584	3.09342	1.73632	2.24229
Ipomoea_batatas	1.85126	1.85126	0.00434444	0.0850722	1.81922	1.75661	1	7.48547	2.35984	2.08689	12.2765	1.32061	3.02877	1.89799	1.55023	1.15851	20.2558	1.16668	3.14168	1.93627	2.27416
Malva_acerifolia	1.75587	1.75587	0.313756	-0.0912556	0.179451	0.385045	1	3.84375	2.05308	1.83061	17.814	1.21854	2.48287	1.91412	0.60206	0.347719	4.37282	0.665064	2.16062	1.03633	0.845098
Mangifera_indica	2.5611	2.48855	0.0377889	0.107033	1.64166	1.76022	0	7.54487	2.96426	2.31806	14.9125	1.3346	3.0103	1.88146	1.63347	0.889314	20.9276	1.06495	3.23497	2.01095	2.31827
Odontites_hollianus	1.5682	1.54407	0.363978	-0.0941444	0.0151862	0.0447378	1	1.72796	1.5682	1.46407	17.4854	1.10784	2.86213	1.78437	1.54407	0.00636444	0.037736	0.0273004	1.04139	0.210996	0.30103
Opuntia_ficus-indica	3.7026	3.45909	0.192333	0.0921056	1.83022	1.66963	0	7.60037	3.81084	1.74412	20.4268	1.15352	2.78176	1.56157	1.86923	0.398818	14.8618	0.845075	2.64152	1.80507	2.04532
Plantago_arborescens	2.0086	2	0.326756	-0.092	0.746761	0.428158	1	4.85538	2.23805	1.72949	17.3419	1.18895	2.57054	1.89937	0.845098	0.422045	3.5068	0.733139	2.63144	1.40685	1.51851
Plantago_malato-belizii	1.32222	1.32222	0.363811	-0.0940333	0.00745252	0.0104244	1	1.52031	1.23045	1.46407	17.4854	1.10784	2.86213	1.78437	1.54407	0.0122889	0.0446679	0.0526662	0.774517	0.0951886	0.190332
Populus_nigra	1.39794	1.38021	0.0704556	0.0566889	1.85471	1.56761	1	7.03882	1.88649	1.47288	31.4382	0.910531	2.81191	1.82222	1.62839	0.70066	29.7204	1.05075	2.73719	1.4766	1.66276
Psoralea_arborea	2.39967	2.1038	0.378833	0.119478	0.224036	0.679043	0	5.17209	2.43616	1.6166	18.8244	1.13273	2.75815	1.31245	2.03342	0.141757	3.06353	0.407275	2.43297	1.53295	1.90309
Quercus_canariensis	1.59106	1.59106	0.157033	0.0500389	1.85664	1.39787	1	6.83431	2.06819	1.57212	40.7417	0.991654	2.88081	1.82512	1.65321	0.367065	26.8976	0.927343	2.82979	1.48883	1.60477
Salix_babylonica	2.71684	2.41664	0.335967	0.134561	0.970064	1.07847	0	6.64994	2.84073	1.65132	24.731	1.09815	2.83696	1.8267	1.6902	0.516663	12.6679	0.877795	2.63849	1.48942	1.78533
Solanum_betaceum	1.85126	1.68124	0.144556	0.164294	1.8307	1.86522	0	7.40131	2.24797	1.69537	20.187	1.14862	2.91142	1.77184	1.8893	0.626144	23.719	1.02455	2.97146	1.86707	2.24797
Ulmus_minor	1.60206	1.43136	0.0437444	0.0732556	1.85447	1.35183	0	7.15464	1.94939	1.65132	24.2991	1.13111	2.77815	1.82355	1.73239	0.299635	27.5961	0.875592	2.3865	1.46396	1.78533
Vitex_agnus-castus	1.49136	1.49136	0.358389	-0.0276222	0.914734	1.24705	1	5.68077	2.05308	1.67872	38.8884	0.992508	2.49969	1.79219	1.11394	0.394604	28.3849	0.856884	2.90336	1.49601	1.46315
Yucca_aloifolia	2.26007	1.97313	0.3516	0.139172	0.974831	1.13073	0	6.08629	2.51188	1.74828	18.5874	1.15148	2.82217	1.65152	1.97772	0.520345	18.6902	0.963756	2.76492	1.83462	2.14301
Yucca_gigantea	2.14922	1.87506	0.287933	0.119989	1.70628	1.52212	0	7.19455	2.3962	1.72528	20.4268	1.1506	2.77305	1.83253	1.716	0.331307	12.8652	0.791908	2.76927	1.83519	2.00689
