## Supplementary material for "Over half of the phylogenetic diversity accumulated on the African plant tree of life may be eroded under current biodiversity crisis even though threatened species are not evolutionarily unique": Table S4_residuals of the negative binomial model for each family.xls

### Sheet: Residual_NegBin
family	resid_nb
Begoniaceae	2.03028
Bruniaceae	2.02551
Anacampserotaceae	1.92292
Zamiaceae	1.85137
Molluginaceae	1.79862
Sarcolaenaceae	1.78994
Penaeaceae	1.78147
Plumbaginaceae	1.75937
Violaceae	1.70107
Pandanaceae	1.63654
Velloziaceae	1.58058
Gesneriaceae	1.58003
Aspleniaceae	1.56275
Hypoxidaceae	1.51318
Caprifoliaceae	1.50536
Peraceae	1.49524
Polypodiaceae	1.49009
Cistaceae	1.4817
Lycopodiaceae	1.45364
Selaginellaceae	1.45364
Balsaminaceae	1.44637
Loranthaceae	1.42574
Colchicaceae	1.42468
Hypericaceae	1.4167
Menispermaceae	1.38038
Piperaceae	1.38038
Passifloraceae	1.36876
Erythroxylaceae	1.36691
Melastomataceae	1.36055
Papaveraceae	1.35037
Ochnaceae	1.34759
Linaceae	1.3416
Frankeniaceae	1.32117
Tecophilaeaceae	1.29573
Primulaceae	1.29056
Marantaceae	1.28929
Verbenaceae	1.27166
Cleomaceae	1.26903
Zygophyllaceae	1.24905
Onagraceae	1.24152
Burseraceae	1.22452
Berberidaceae	1.21091
Didiereaceae	1.19594
Commelinaceae	1.19146
Linderniaceae	1.18712
Strelitziaceae	1.18663
Meliaceae	1.18595
Cyatheaceae	1.16254
Juncaceae	1.16214
Bignoniaceae	1.15801
Oleaceae	1.15034
Alismataceae	1.13864
Droseraceae	1.13738
Stilbaceae	1.11917
Olacaceae	1.11491
Lauraceae	1.11284
Pteridaceae	1.07692
Pedaliaceae	1.0526
Urticaceae	1.04997
Ranunculaceae	1.04539
Dryopteridaceae	1.04049
Dioscoreaceae	1.02582
Lythraceae	1.02582
Gentianaceae	1.01825
Polygonaceae	1.01414
Sapotaceae	1.00114
Neuradaceae	0.987197
Nyctaginaceae	0.982722
Thelypteridaceae	0.973072
Vitaceae	0.944616
Juncaginaceae	0.943652
Araliaceae	0.9412
Zingiberaceae	0.915066
Heliconiaceae	0.900716
Malpighiaceae	0.885487
Haemodoraceae	0.879476
Nymphaeaceae	0.879476
Sapindaceae	0.877622
Aristolochiaceae	0.864006
Resedaceae	0.864006
Dennstaedtiaceae	0.858388
Potamogetonaceae	0.858388
Lentibulariaceae	0.849082
Costaceae	0.837452
Dilleniaceae	0.837452
Hydrocharitaceae	0.821541
Blechnaceae	0.816668
Bromeliaceae	0.816668
Lecythidaceae	0.816668
Myrtaceae	0.814567
Orobanchaceae	0.782483
Marattiaceae	0.777089
Araceae	0.766065
Phyllanthaceae	0.765163
Putranjivaceae	0.737405
Salicaceae	0.727316
Pittosporaceae	0.717765
Clusiaceae	0.715019
Pinaceae	0.715019
Santalaceae	0.694719
Annonaceae	0.692009
Hymenophyllaceae	0.67889
Limeaceae	0.67889
Monimiaceae	0.67889
Arecaceae	0.657928
Cactaceae	0.651297
Connaraceae	0.640554
Cupressaceae	0.636402
Balanophoraceae	0.61303
Osmundaceae	0.61303
Smilacaceae	0.59479
Capparaceae	0.584912
Schizaeaceae	0.576664
Calophyllaceae	0.558653
Cunoniaceae	0.558653
Ophioglossaceae	0.558653
Adoxaceae	0.505311
Eriocaulaceae	0.505311
Musaceae	0.505311
Podocarpaceae	0.505311
Saxifragaceae	0.505311
Rhamnaceae	0.491885
Chrysobalanaceae	0.487762
Talinaceae	0.487762
Icacinaceae	0.470328
Tamaricaceae	0.470328
Plantaginaceae	0.45844
Achariaceae	0.453009
Combretaceae	0.451307
Celastraceae	0.44289
Portulacaceae	0.435806
Cucurbitaceae	0.428519
Corbichoniaceae	0.354191
Gelsemiaceae	0.354191
Loasaceae	0.354191
Nepenthaceae	0.354191
Nitrariaceae	0.354191
Pandaceae	0.354191
Psilotaceae	0.354191
Ruppiaceae	0.354191
Zosteraceae	0.354191
Polygalaceae	0.353409
Moraceae	0.352963
Anisophylleaceae	0.338291
Asteropeiaceae	0.338291
Elaeocarpaceae	0.338291
Metteniusaceae	0.338291
Ulmaceae	0.338291
Ebenaceae	0.332742
Cytinaceae	0.322482
Hamamelidaceae	0.322482
Hernandiaceae	0.322482
Lophiocarpaceae	0.322482
Lygodiaceae	0.322482
Myristicaceae	0.322482
Picrodendraceae	0.322482
Salvadoraceae	0.322482
Anemiaceae	0.306765
Aquifoliaceae	0.306765
Araucariaceae	0.306765
Bixaceae	0.306765
Moringaceae	0.306765
Sphaerosepalaceae	0.306765
Athyriaceae	0.29114
Simaroubaceae	0.29114
Rhizophoraceae	0.229566
Caryophyllaceae	0.221099
Francoaceae	0.214405
Myricaceae	0.18436
Loganiaceae	0.139991
Thymelaeaceae	0.114394
Ancistrocladaceae	-0.012891
AsteraceaeNA	-0.012891
Drosophyllaceae	-0.012891
Geissolomataceae	-0.012891
Hypodematiaceae	-0.012891
Iteaceae	-0.012891
Lanariaceae	-0.012891
Melanthiaceae	-0.012891
Muntingiaceae	-0.012891
Nelumbonaceae	-0.012891
Oleandraceae	-0.012891
Philesiaceae	-0.012891
Saururaceae	-0.012891
Surianaceae	-0.012891
Thurniaceae	-0.012891
ThymelaeaceaeNA	-0.012891
Triuridaceae	-0.012891
Tropaeolaceae	-0.012891
Escalloniaceae	-0.0257198
Flagellariaceae	-0.0257198
Goodeniaceae	-0.0257198
Grubbiaceae	-0.0257198
Hydrangeaceae	-0.0257198
Kirkiaceae	-0.0257198
Martyniaceae	-0.0257198
Montiaceae	-0.0257198
Myrothamnaceae	-0.0257198
Pentaphylacaceae	-0.0257198
Phrymaceae	-0.0257198
Physenaceae	-0.0257198
Platanaceae	-0.0257198
Polemoniaceae	-0.0257198
Stemonuraceae	-0.0257198
Thomandersiaceae	-0.0257198
Oxalidaceae	-0.0329986
Cannaceae	-0.0384862
Ceratophyllaceae	-0.0384862
Davalliaceae	-0.0384862
Montiniaceae	-0.0384862
Podostemaceae	-0.0384862
Typhaceae	-0.0384862
Anacardiaceae	-0.0475326
Canellaceae	-0.0511897
Haloragaceae	-0.0511897
Isoetaceae	-0.0511897
Kewaceae	-0.0511897
Cymodoceaceae	-0.0638302
Dichapetalaceae	-0.0638302
Lindsaeaceae	-0.0638302
Tectariaceae	-0.0638302
Aponogetonaceae	-0.0764072
Salviniaceae	-0.0764072
Liliaceae	-0.0889206
Marsileaceae	-0.0889206
Xyridaceae	-0.0889206
Buxaceae	-0.10137
Cannabaceae	-0.113756
Menyanthaceae	-0.126077
Solanaceae	-0.191223
Amaranthaceae	-0.224812
Boraginaceae	-0.24667
Convolvulaceae	-0.256205
Fagaceae	-0.268894
Rosaceae	-0.505325
Restionaceae	-0.525922
Rutaceae	-0.534081
Brassicaceae	-0.746538
Apiaceae	-0.78983
Campanulaceae	-0.808188
Aphloiaceae	-0.946689
ApocynaceaeNA	-0.946689
Apodanthaceae	-0.946689
Asteliaceae	-0.946689
Burmanniaceae	-0.946689
Cabombaceae	-0.946689
Calceolariaceae	-0.946689
Clethraceae	-0.946689
Codonaceae	-0.946689
Coriariaceae	-0.946689
Cornaceae	-0.946689
Curtisiaceae	-0.946689
Cynomoriaceae	-0.946689
Dioncophyllaceae	-0.946689
Gerrardinaceae	-0.946689
Grossulariaceae	-0.946689
Hyacinthaceae	-0.946689
Irvingiaceae	-0.946689
Mayacaceae	-0.946689
Mazaceae	-0.946689
Opiliaceae	-0.946689
Paeoniaceae	-0.946689
Posidoniaceae	-0.946689
Sphenocleaceae	-0.946689
Taxaceae	-0.946689
Vahliaceae	-0.946689
Welwitschiaceae	-0.946689
AizoaceaeNA	-0.953307
Alstroemeriaceae	-0.953307
Altingiaceae	-0.953307
Basellaceae	-0.953307
Betulaceae	-0.953307
Caricaceae	-0.953307
Cycadaceae	-0.953307
Cystopteridaceae	-0.953307
Elaeagnaceae	-0.953307
Elatinaceae	-0.953307
Equisetaceae	-0.953307
Gisekiaceae	-0.953307
Gunneraceae	-0.953307
Hydrostachyaceae	-0.953307
Ixonanthaceae	-0.953307
Juglandaceae	-0.953307
Lomariopsidaceae	-0.953307
Magnoliaceae	-0.953307
Petiveriaceae	-0.953307
Roridulaceae	-0.953307
Casuarinaceae	-0.959919
Theaceae	-0.959919
Dipterocarpaceae	-0.966524
Gleicheniaceae	-0.966524
Ephedraceae	-0.973122
Nephrolepidaceae	-0.973122
Pontederiaceae	-0.973122
Phytolaccaceae	-0.979713
Amaryllidaceae	-0.999747
Geraniaceae	-1.10378
Crassulaceae	-1.45738
Proteaceae	-1.50244
Cyperaceae	-1.68521
Asphodelaceae	-1.82446
Scrophulariaceae	-1.96318
Malvaceae	-2.04435
Euphorbiaceae	-2.06577
Acanthaceae	-2.06654
Lamiaceae	-2.1333
Rubiaceae	-2.18101
Ericaceae	-2.24866
Apocynaceae	-2.39106
Poaceae	-2.50436
Asparagaceae	-2.6027
Orchidaceae	-3.38601
Iridaceae	-3.3928
Aizoaceae	-3.66047
Fabaceae	-5.12506
Asteraceae	-5.68874
